# The transporters SLC35A1 and SLC30A1 play opposite roles in cell survival upon VSV virus infection

**DOI:** 10.1101/573253

**Authors:** Anna Moskovskich, Ulrich Goldmann, Felix Kartnig, Sabrina Lindinger, Justyna Konecka, Giuseppe Fiume, Enrico Girardi, Giulio Superti-Furga

**Author notes:** Correspondence and requests for materials should be addressed to: Enrico Girardi and Giulio Superti-Furga, CeMM Research Center for Molecular Medicine of the Austrian Academy of Sciences, Lazarettgasse 14, AKH BT25.3, 1090 Vienna, Austria.

## Abstract

Host factor requirements for different classes of viruses are still to be fully unraveled. Replication of the viral genome and synthesis of viral proteins inside the human host cell are associated with altered, often enhanced, cellular metabolism and increased demand for nutrients as well as specific metabolites. With more than 400 members listed to date in humans, solute carriers (SLCs) represent the largest family of transmembrane proteins dedicated to the transport of ions and small molecules such as amino acids, sugars and nucleotides. Consistent with their impact on cellular metabolism, several SLCs have been implicated as host factors affecting the viral life cycle and the cell response to infection. In this study, we aimed at characterizing the role of host SLCs in cell survival upon viral infection by performing unbiased genetic screens using a focused CRISPR knockout library. Genetic screens with the cytolytic vesicular stomatitis virus (VSV) showed that loss of two SLCs genes, encoding the sialic acid transporter SLC35A1/CST and the zinc transporter SLC30A1/ZnT1, affected cell survival upon infection. Further characterization of these genes pointed to a role of both transporters in the apoptotic response induced by VSV, offering new insights into the cellular response to oncolytic virus infections.
