## Supplementary Table 2 for "The transporters SLC35A1 and SLC30A1 play opposite roles in cell survival upon VSV virus infection"

### Sheet: Sheet1
Moskovskich et al Suppl Table2
sgRNA oligos sequences and sequencing primers (5'->3')
		Forward	Reverse	Sequencing primer - forward	Sequencing primer - reverse
	sgRen	CACCGGTATAATACACCGCGCTAC	AAACGTAGCGCGGTGTATTATACC
	sgSLC35A1.2	CACCGCTGGCGTCTACTTGTCAGA	AAACTCTGACAAGTAGACGCCAGC	TAATGTACAGTATGTCATGTGTCAC	CCTTCACAATCAAAACTAAGTCAAC
	sgSLC35A1.3	CACCGCTGGAGTTACGCTTGTACA	AAACCTGTACAAGCGTAACTCCAGC	GTGCCCGGCCATTATCAAAT	GGAGGGGATGGAACACATTA
	sgSLC35A1.5	CACCGACATACAAGAAGAGTACCCA	AAACTGGGTACTCTTCTTGTATGTC	AGTCTGTAATCAGTGATCAAC	ATAGCTTCGTTTGTTTGTTG
	sgSLC30A1.3	CACCGCGGCTCGATGAAGCGCTCGA	AAACTCGAGCGCTTCATCGAGCCGC	CAGCCGCAGCCATGGGGTGT	CCCGGGGCCACGTTGATGTC
	sgSLC30A1.7	CACCGGCTGGACAACTTAACATGCG	AAACCGCATGTTAAGTTGTCCAGCC	GCTCATTCCCAGAATGTCAA	GGTTGTGTAAAGAAGTATACAAACC
	sgSLC30A1.9	CACCGGATCCGAGCCGAGGTAATGG	AAACCCATTACCTCGGCTCGGATCC	CAGCCGCAGCCATGGGGTGT	CCCGGGGCCACGTTGATGTC
	sgSLC35A2.94	CACCGAGCACGGAGAACAGCGCTG	AAACCAGCGCTGTTCTCCGTGCTC	TCAGCCCTCAGTGCCTTCCA	GCCGGAGGAGAGACAGGAGG
	sgSLC35A2.118	CACCGCTACGCCCGCACGTTGCCAG	AAACTGGCAACGTGCGGGCGTAGC	CTTCCGTTCCCCACAGCTCA	ATGTGGAGTCTCACCCACCG
Site directed mutagenesis primer sequences (5'->3')
		Forward	Reverse
	SLC30A1_H43A	CGACTCCTTCGCTATGCTGTCGGACGTG	GAGAGCATCGCCAGCGAC
	SLC30A1_D254A	TGTCCTTGGAGCTGCCTTGGGTT	TGCAGAAAAACTCCACGC
	sgSLC30A1.3_resistant	GAACGCTTCATCGAGCCGCACGAG	AATTGCCTCCAGCAGGATGGCGA
	sgSLC35A1.2_resistant	CTATCGGAGGGAGCTGAAATTAAAGAAAAAGG	ATAGACGCCAGCTAATGTCACAATAATCCCTG
qRT-PCR primers (5'->3')
		Forward	Reverse
	GAPDH	CCTGACCTGCCGTCTAGAAA	CTCCGACGCCTGCTTCAC
	VSV (L polymerase)	ATACGACCACCCCTTACCCA	AGCCGTCTCCACAACTCAAG
